# Intestinal Epithelial C/EBPβ Deficiency Impairs Colitis-Associated Tumorigenesis by Disrupting CXCL1/CXCL2/CXCL5-CXCR2-Mediated Neutrophil Infiltration

**DOI:** 10.1101/2025.06.25.661448

**Authors:** Mingyue Li, Xintong Wang, Wenjie Hu, Xiaohui Cheng, Qi Sun, Yongjie Wu, Zhen Huang, Jiangning Chen

## Abstract

Dysregulated transcription factors critically link chronic inflammation to oncogenesis in colitis-associated colorectal cancer (CAC), but their mechanistic roles remain incompletely understood. By integrating microarray and transcriptome sequencing data from ulcerative colitis (UC), colitis-associated cancer (CAC), and colorectal cancer (CRC) patients, we identify C/EBPβ as a key transcriptional regulator whose elevated expression inversely correlates with survival. In azoxymethane (AOM)/dextran sulfate sodium (DSS)-induced CAC models, intestinal epithelial C/EBPβ is upregulated during tumor progression, correlating with exacerbated tumor burden and neutrophil infiltration. Mice with intestinal epithelial-specific *Cebpb* deletion (*Cebpb*^ΔIEC^) show resistance to carcinogenesis, accompanied by reduced neutrophil infiltration and tumor growth. Mechanistically, C/EBPβ transcriptionally activates CXCR2 ligands (CXCL1, CXCL2, and CXCL5) to drive neutrophil recruitment. Pharmacological inhibition of CXCR2 phenocopies the anti-tumor effects of *Cebpb*^ΔIEC^ deletion, further validating this axis as a therapeutic target. Correlation analysis in patient tissues confirms positive relationships between C/EBPβ, CXCR2 ligands, and neutrophil infiltration, suggesting that targeting the C/EBPβ-CXCL1/2/5-CXCR2 axis may offer a novel strategy for CAC treatment.
