## Supplementary material for "Intestinal Epithelial C/EBPβ Deficiency Impairs Colitis-Associated Tumorigenesis by Disrupting CXCL1/CXCL2/CXCL5-CXCR2-Mediated Neutrophil Infiltration": Supplementary Data 1.xlsx

### Sheet: Sheet1
Supplementary Data 1 The differentially expressed transcription factors list in different datasets (UC patients vs. healthy individuals, CAC patients vs. healthy individuals and CRC patients vs. healthy individuals). The difference was considered significant when Log2FC > 1 or < -1 and P value < 0.05.
UC patients vs. healthy individuals (Dataset ID: GSE87466)			CAC patients vs. healthy individuals (Dataset ID: GSE37283)			CRC patients vs. healthy individuals (Dataset: TCGA-COAD/READ)
Transcription factor name	Log2FC	P Value	Transcription factor name	Log2FC	P Value	Transcription factor name	Log2FC	P Value
LTF	2.20009	2.14e-08	ISX	-2.40782	0.00283158	SPIB	-3.3447	3.87201e-110
TWIST1	2.12186	4.86e-13	HNF1B	-1.93345	0.000118983	ETV4	5.5024	1.33119e-101
EGR3	1.80831	1.26e-10	SATB2	-1.80204	0.000145592	ZNF575	-1.32469	5.75904e-83
PLEK	1.61592	4.47e-08	SOX9	-1.78631	0.00358291	NFE2L3	3.69203	7.01646e-81
EOMES	1.58817	4.55e-15	HOXB13	-1.64286	0.00191157	TEAD4	2.62871	1.14546e-76
SP140	1.52861	3.21e-12	ELF3	-1.54191	0.00078579	NKX2-3	-2.46224	4.5784e-70
BHLHE22	1.51858	8.78e-11	ZKSCAN1	-1.45953	0.000668575	NR5A2	-2.16291	3.54259e-66
EBF1	1.48088	3.9e-09	TCF7L2	-1.44904	0.000843309	SOX10	-1.10114	4.51191e-63
FOS	1.42077	1.81e-06	CDX2	-1.26256	0.000234145	GTF2IRD1	2.6885	1.97315e-60
FOXQ1	1.39209	1.06e-09	CEBPA	-1.25952	0.00809037	FOXQ1	4.96408	2.22891e-60
NR4A2	1.38891	1.26e-07	GATA6	-1.25932	0.00496379	SOX9	2.91732	4.13887e-59
FOSL1	1.33679	1.48e-09	HOXA5	-1.23788	0.000630193	DNAJC2	1.93831	6.2944e-59
BCL6	1.32756	6.17e-10	NEUROD1	-1.17815	0.000718845	CBFB	1.92072	1.28769e-58
BHLHA15	1.27053	1.31e-08	MYB	-1.17017	0.0208835	NR3C2	-3.22992	1.76175e-57
TFEC	1.25145	3.21e-10	ZFP91	-1.16422	6.61145e-06	LYAR	2.11166	5.5845e-57
TFAP2C	1.22079	3.81e-09	ZNF395	-1.0662	0.000845881	MIER3	-2.066	1.32788e-52
ZBED2	1.19466	2.04e-08	CDX1	-1.05096	0.0102662	TFAP4	1.49341	6.16675e-51
CREM	1.18681	1.62e-10	NR3C2	-1.04235	0.00302521	TCF21	-1.89733	7.1879e-50
FOSB	1.17114	0.000305932	HOXD10	-1.03691	0.0154527	SOX4	2.51585	1.83612e-49
MEOX2	1.16128	3.99e-09	ID2	-1.00891	0.000135256	NKRF	1.70045	2.19382e-47
BATF3	1.14388	1.39e-10	TFCP2L1	-1.00411	0.00600728	KIAA1549	1.77788	4.61732e-47
TOX2	1.12433	5.52e-11	REPIN1	-1.00163	4.67388e-06	TEF	-1.88985	1.04143e-44
TCF4	1.11066	4.4e-12	ZNF518B	1.00424	0.00129449	KLF4	-3.48812	3.19799e-44
HHEX	1.10756	3.18e-10	BHLHE40	1.00482	0.0013235	E2F1	2.20002	4.66407e-44
IRF4	1.08678	5.62e-08	CBFB	1.02478	0.000674323	MXI1	-1.7981	7.91848e-44
CEBPB	1.06199	7.69e-11	ZNF410	1.02762	0.00017565	FOXF2	-2.11124	4.7602e-43
CREB3L2	1.04188	8.54e-15	THAP1	1.03	0.000345055	THRB	-1.78196	1.13553e-42
XBP1	1.03614	2.91e-15	NFKB2	1.03047	0.00203791	NFXL1	1.16521	2.29265e-42
ZNF521	1.0315	1.11e-10	ZNF22	1.04827	0.00189518	NR1H4	-1.39535	4.9529e-42
ZHX2	1.02544	1.07e-07	ZNF226	1.05581	5.52647e-06	HMGA1	2.12002	7.25592e-42
RUNX3	1.01729	1.03e-09	ZNF146	1.06169	0.0224525	E2F6	1.08209	3.30785e-41
NR3C2	-1.01217	3.66e-07	TFCP2	1.06459	0.000182128	PREB	1.09612	1.47024e-40
POU2F3	-1.0225	2.18e-09	RBPJ	1.06669	0.00108752	PDX1	2.69425	7.94167e-40
HOXA9	-1.06066	5.02e-16	ZBTB41	1.07987	0.000839183	HOXD1	-1.18399	9.30971e-40
MXI1	-1.07301	2.6e-08	JUNB	1.08233	0.000275432	MYBL2	2.76667	9.81119e-40
ZNF33B	-1.08041	9.64e-12	PLEK	1.08538	0.0180548	TGIF1	1.56545	1.10735e-39
HNF1B	-1.09457	1.92e-07	TFEC	1.08862	0.000328343	TGIF2	2.36506	1.27547e-39
HOXA2	-1.14953	1.13e-17	ZNF25	1.10105	0.0136095	HAND2	-2.06716	1.42186e-38
CDX2	-1.35099	5.59e-09	E2F5	1.10317	0.000346878	RUNX1	1.87236	1.6494e-38
HOXA5	-1.38071	2.79e-14	MYC	1.1446	0.0299474	MYC	2.68794	3.52764e-38
SATB2	-1.40176	7.53e-08	STAT1	1.15014	8.92887e-05	HLF	-1.01364	4.68218e-38
PPARG	-1.61649	1.34e-13	BACH1	1.15981	0.000965393	CENPA	1.54706	7.51527e-38
ISX	-1.70038	9.82e-09	HHEX	1.16929	3.57301e-06	ZBTB7B	-1.60741	7.55908e-38
NR1H4	-1.74008	1.37e-11	NFXL1	1.1715	9.77441e-05	MIER1	-1.30845	1.5038e-37
ZNF575	-1.7509	1.06e-22	ZNF281	1.1936	0.00019732	IRF4	-1.60682	4.31836e-37
YBX2	-1.7731	7.05e-11	ZNF189	1.19468	1.86502e-05	TCF3	1.46472	4.66394e-37
PITX2	-2.75622	5.88e-20	NFE2L3	1.19655	1.98725e-06	E2F3	1.41099	7.05966e-37
			SP100	1.20733	6.94937e-08	NME2	1.31878	2.17665e-36
			AHR	1.20831	6.62391e-05	ZNF146	1.35814	3.80878e-36
			KLF7	1.21107	5.84919e-06	ZNF692	1.72091	2.2788e-35
			PRDM1	1.25222	0.00032148	GTF3A	2.33765	1.01359e-34
			HIF1A	1.27759	1.51346e-07	ASCL2	3.98524	1.74359e-34
			CREBL2	1.2802	8.15111e-05	ZBTB7C	-2.57964	1.76749e-34
			ARNTL	1.29966	0.000294909	TCF7	2.13798	3.71989e-34
			SNAI2	1.34226	0.000327662	FOXM1	2.02944	4.07373e-34
			BATF	1.34436	4.76693e-07	SFPQ	1.12204	4.95244e-34
			MAFB	1.3605	9.21678e-05	ZBTB12	1.46709	7.4124e-34
			NR4A1	1.36562	0.00946132	ZNF263	1.02203	4.14452e-33
			NFYB	1.37449	0.00238332	CEBPB	1.66539	9.4598e-33
			JAZF1	1.3865	0.00706878	SSRP1	1.18548	4.1406e-31
			CSRNP1	1.40168	0.000106595	ZNF195	1.05981	6.00293e-31
			RFX5	1.40649	1.90529e-06	NR3C1	-1.68289	8.78702e-31
			ETS1	1.41079	0.00238155	ZMIZ2	1.52676	9.498e-31
			CEBPD	1.48889	0.000385072	ZNF74	1.04415	9.5433e-31
			XBP1	1.49229	0.00031922	CREB3L3	-1.59078	3.56692e-30
			BHLHE22	1.5316	0.000548347	YEATS4	1.19462	1.09985e-29
			ZNF267	1.60118	1.16648e-05	BHLHE40	2.02051	2.57661e-29
			EGR3	1.63018	0.0011389	MXD1	-2.08008	3.40997e-29
			STAT4	1.65943	0.000158469	MLXIPL	2.68226	7.5524e-29
			CEBPB	1.66659	2.3566e-05	SMARCC1	1.32078	8.74673e-29
			LTF	1.74414	0.00426759	SNAPC4	1.12324	1.81317e-28
			NFIL3	1.75	0.000188471	ZNF511	1.39568	2.21845e-28
			FOS	1.80731	0.0269579	HAND1	-1.74924	2.66902e-28
			MAFF	1.93414	3.96382e-06	HMGB1	1.33587	7.46817e-28
			KLF2	1.94624	7.33661e-06	SIM2	1.34751	8.06641e-28
			FLI1	1.95597	3.01141e-07	FOXP4	1.50301	1.07046e-27
			FOXQ1	1.96129	0.00117771	ISX	-2.84244	4.63423e-27
			EBF1	2.14681	5.51479e-06	E2F5	1.27072	1.02645e-26
			TSC22D3	2.2885	0.00010094	BARX2	-1.64858	1.3703e-26
			BCL6	2.58684	5.34608e-06	TFDP1	1.3919	1.52145e-26
			CREM	3.19791	1.86904e-07	CEBPZ	1.0299	2.35551e-26
						TCFL5	1.60447	3.43362e-26
						KLF9	-1.96652	6.20113e-26
						LITAF	-1.37729	6.56804e-26
						PITX1	1.62144	7.7515e-26
						ZNF3	1.04167	1.69897e-25
						CREBZF	1.25505	2.62037e-25
						HMGB3	1.40857	1.2945e-24
						HES6	2.17102	1.3435e-24
						SNAI1	1.32494	1.6515e-24
						ZNF367	1.19186	2.54265e-24
						ZBTB33	1.17846	3.54548e-24
						ZNF761	1.11651	6.83235e-24
						PATZ1	1.12399	1.51355e-23
						ZNF239	1.11104	3.59852e-23
						FOXA2	1.88696	3.92458e-23
						KLF16	1.00692	6.62746e-23
						ERF	1.01064	7.27007e-23
						RXRA	-1.10165	7.92879e-23
						MEF2C	-1.13726	1.12632e-22
						TULP3	1.0613	3.67447e-22
						MSX2	2.16449	5.12275e-22
						HOXB8	2.8481	1.23374e-21
						FOSL1	2.23098	3.36858e-21
						ADNP	1.24451	5.18906e-21
						HNF1A	1.06661	7.14226e-21
						JAZF1	-1.11192	1.01951e-20
						GRHL2	1.07313	1.81401e-20
						ZNF251	1.18884	3.21506e-20
						RBCK1	1.18991	2.06855e-19
						SP6	1.92546	2.68235e-19
						TOX	-1.56883	3.60372e-19
						LEF1	1.47683	4.73753e-19
						DACH1	2.05645	5.26598e-19
						ZNF696	1.01776	5.85706e-19
						SP5	1.99551	7.9704e-19
						TSHZ1	-1.10497	1.5186e-18
						ZNF219	-1.07695	2.1508e-18
						EPAS1	-1.37338	6.89198e-18
						IKZF1	-1.00728	1.49139e-17
						NR1D1	1.29507	1.50124e-17
						ETS2	1.51662	1.82136e-17
						MAF	-1.409	1.98013e-17
						FOXD2	-1.21677	2.48955e-17
						FOXN3	-1.19187	3.05251e-17
						HMGB2	1.14844	7.15434e-17
						SOX12	1.23633	3.70404e-16
						TBX10	-1.31125	4.76586e-16
						ATOH1	-1.76693	6.89636e-16
						MSX1	1.25579	2.43635e-15
						POU5F1B	1.02669	3.21192e-15
						PBX1	-1.22251	4.17164e-15
						PLAGL2	1.62477	6.17766e-15
						NFAT5	1.06911	2.28298e-14
						RARG	1.13416	5.84236e-14
						ARID3A	1.19405	1.18438e-13
						ZNF337	1.07691	1.62027e-13
						DDIT3	1.11967	2.49606e-13
						ZSCAN18	-1.15502	4.48161e-13
						FOXF1	-1.32433	5.08443e-13
						SPDEF	-2.22311	5.44972e-12
						ETV5	1.07255	1.05656e-11
						VDR	-1.0117	1.66879e-11
						KLF2	-1.19052	1.82919e-11
						TFCP2L1	-1.54375	1.86373e-11
						ZEB1	-1.12404	1.6725e-10
						MLXIP	-1.00391	1.85934e-10
						TBX3	1.15551	3.43312e-10
						ETV7	1.04022	3.92881e-10
						TSC22D3	-1.21694	1.34487e-09
						BHLHE41	-1.17581	5.59512e-09
						HOXB6	1.27254	7.34777e-07
						HOXA9	1.159	1.13423e-06
						FOXA1	-1.05846	2.15686e-06
						SATB2	-1.06939	4.36009e-06
						HOXB9	1.10852	0.000220803
						FOSB	-1.06398	0.000937763
