## Supplementary material for "Intestinal Epithelial C/EBPβ Deficiency Impairs Colitis-Associated Tumorigenesis by Disrupting CXCL1/CXCL2/CXCL5-CXCR2-Mediated Neutrophil Infiltration": Supplementary Data 4.xlsx

### Sheet: Sheet2
Supplementary Data 4 The leading edge subset of genes contributed to the Cytokine-cytokine receptor interaction in mouse AOM/DSS models.
WT AOM/DSS mice vs. WT Control mice (Gene number: 118)		CebpbΔIEC AOM/DSS mice vs. WT AOM/DSS mice (Gene number: 105)
Gene name	Rank Metric Score	Gene name	Rank Metric Score
Tnfrsf8	3.97	Bmp7	-2.129
Tnfrsf9	3.892	Cxcl14	-2.092
Gdf11	3.611	Ccl12	-2.054
Inhbb	3.587	Il33	-1.963
Tnfrsf11b	3.446	Gdf11	-1.954
Csf3r	3.345	Csf3	-1.727
Tnfrsf19	3.277	Tnfrsf9	-1.701
Ccl22	3.222	Tnfrsf19	-1.621
Il1r2	3.179	Ccl11	-1.577
Tnfrsf12a	3.124	Cxcl5	-1.574
Bmp8b	3.025	Tnfrsf11b	-1.562
Cxcl14	3.008	Il2ra	-1.549
Il1a	2.795	Il17a	-1.523
Il1rl1	2.793	Il1a	-1.5
Bmp7	2.788	Ccr5	-1.463
Il2ra	2.736	Cxcr2	-1.446
Il2rb	2.717	Csf3r	-1.438
Tnfrsf1b	2.628	Il6	-1.397
Cxcl16	2.626	Il20ra	-1.383
Inhba	2.624	Cxcl1	-1.377
Cxcl5	2.528	Tnfsf9	-1.359
Il6	2.472	Ccr1	-1.355
Ccr1	2.468	Ccl7	-1.354
Ccl2	2.45	Lif	-1.344
Il4ra	2.431	Il1f9	-1.344
Cxcl3	2.428	Ccl4	-1.343
Cxcl1	2.416	Il1r2	-1.325
Il1b	2.403	Inhba	-1.289
Cxcl2	2.394	Il11	-1.274
Tnf	2.361	Eda2r	-1.273
Il33	2.33	Gdf5	-1.228
Tnfsf8	2.295	Csf1r	-1.224
Tnfsf9	2.272	Cxcl16	-1.213
Lif	2.26	Il17f	-1.211
Cxcr2	2.259	Ifnar2	-1.172
Il11	2.256	Il1b	-1.166
Ccr7	2.244	Ccl2	-1.16
Il23a	2.171	Ccr8	-1.157
Ccr8	2.167	Tnfsf13b	-1.155
Tnfrsf4	2.144	Tnfsf4	-1.14
Il20ra	2.061	Csf1	-1.132
Osm	2.055	Ghr	-1.115
Cxcr4	2.011	Ackr3	-1.105
Csf3	1.966	Il13ra2	-1.102
Il18rap	1.946	Bmp4	-1.088
Ccl7	1.917	Cxcr6	-1.083
Thpo	1.889	Bmp5	-1.07
Csf2rb2	1.858	Bmpr2	-1.038
Cd4	1.829	Inhbb	-1.033
Il2rg	1.823	Osm	-1.024
Eda2r	1.799	Ccl22	-1.022
Ccl17	1.793	Pf4	-1.022
Ltb	1.754	Cxcl2	-1.017
Tnfsf4	1.721	Tnf	-0.994
Ccl9	1.708	Cxcl3	-0.989
Crlf2	1.668	Ccl3	-0.987
Ccr5	1.666	Il1rl1	-0.974
Ccl5	1.665	Ccr2	-0.967
Tnfrsf18	1.657	Il1f8	-0.935
Il1f9	1.65	Il23a	-0.933
Il7r	1.643	Il4ra	-0.881
Ccl12	1.636	Tnfsf18	-0.877
Il17a	1.629	Ccl17	-0.875
Il5ra	1.617	Tnfrsf8	-0.87
Cd40	1.615	Il1r1	-0.862
Il12rb1	1.601	Il2rb	-0.855
Tnfsf18	1.588	Tnfsf10	-0.843
Il21r	1.584	Cxcl17	-0.831
Il10ra	1.567	Tnfrsf4	-0.817
Ccl4	1.559	Bmp6	-0.812
Tgfb1	1.55	Gm10591	-0.799
Il17c	1.541	Ifnar1	-0.794
Tnfsf11	1.534	Thpo	-0.787
Ccl8	1.53	Il3ra	-0.781
Cxcr6	1.53	Tgfb1	-0.767
Ifnar2	1.516	Ccl8	-0.762
Ccl3	1.502	Cxcr1	-0.76
Il17f	1.46	Ccl21a	-0.741
Ccl11	1.43	Il1rl2	-0.72
Relt	1.394	Il18	-0.717
Il27ra	1.394	Tgfbr2	-0.709
Tnfsf14	1.386	Cxcl15	-0.702
Osmr	1.379	Tgfb3	-0.697
Ccr4	1.343	Crlf2	-0.696
Il21	1.31	Il6st	-0.659
Ccl24	1.22	Lepr	-0.658
Il22	1.177	Tnfsf14	-0.65
Il3ra	1.16	Il18r1	-0.642
Csf2rb	1.127	Il1rap	-0.633
Ccr2	1.106	Gdf6	-0.629
Fasl	1.096	Il18rap	-0.619
Ifng	1.095	Ccl27a	-0.615
Csf1r	1.083	Ifngr2	-0.613
Tnfrsf10b	1.073	Epor	-0.607
Il16	1.071	Ngf	-0.606
Tnfsf10	1.066	Bmp15	-0.589
Cxcl17	0.985	Ccl6	-0.581
Il18r1	0.956	Ppbp	-0.575
Tnfrsf13c	0.949	Il17c	-0.563
Cxcr3	0.947	Cxcl9	-0.554
Cxcl10	0.911	Ctf2	-0.544
Tnfsf13b	0.91	Tnfrsf18	-0.54
Gdf3	0.905	Tgfbr1	-0.538
Il1f6	0.894	Ccl9	-0.526
Ccr10	0.878	Tnfrsf10b	-0.524
Tnfrsf13b	0.872
Cd27	0.863
Clcf1	0.853
Il13ra2	0.84
Cxcl9	0.832
Il12b	0.822
Ifnar1	0.82
Tnfrsf17	0.8
Csf2	0.793
Il1f8	0.788
Gdf6	0.774
Tgfbr2	0.761
Ccr6	0.749
